# Small RNAs target native and cross-kingdom transcripts on both sides of the wheat stripe rust interaction

**DOI:** 10.1101/2022.06.16.496483

**Authors:** Nicholas A. Mueth, Scot H. Hulbert

## Abstract

The wheat stripe rust fungus (*Puccinia striiformis* f.sp *tritici*) poses a significant challenge to global wheat production. Plant defense induction against pathogens is partly modulated by small RNA (sRNA) molecules that downregulate complementary protein-coding transcripts. Additionally, the two-way RNA exchange between host and microbe involves cross-kingdom gene silencing that impacts pathogen virulence, yet few examples are known among rust fungi. The purpose of this study was to discover small RNA-target pairs on each side of this interaction. We performed sRNA sequencing and parallel analysis of RNA ends (PARE) in infected and uninfected wheat seedlings and combined these data with gene expression information. Wheat 24 nt heterochromatic siRNA (hc-siRNA) sequences were suppressed upon infection, while specific 35 nt tRNA and rRNA fragments were strongly induced. Target transcripts were identified by the observation of high mRNA slicing frequency at the precise position of sRNA binding sites. Wheat small RNAs showed evidence of cleaving several fungal transcripts including a ribosomal protein-coding gene and a glycosyl hydrolase effector gene. In *P. striiformis*, we confirmed and expanded previous findings that sRNAs feature microRNA-like sequences and siRNAs originating from long inverted repeats near protein-coding genes. Long inverted repeat regions produced sets of phased sRNAs at 21 nt intervals. Fungal sRNAs were identified that target native transcripts coding for transposons and protein kinases. Cross-kingdom gene targets of pathogen sRNAs included wheat nucleotide-binding domain leucine-rich repeat receptors (NLRs) and multiple families of defense-related transcription factors. The identified target genes shed light on an intricately co-evolved interaction and provide useful prospects for the development of pathogen control biotechnology.
