## Supplementary File 2 for "Small RNAs target native and cross-kingdom transcripts on both sides of the wheat stripe rust interaction"

### Sheet: Sheet1
Supplementary File S1: Oligonucleotide sequences
Oligo name	Sequence (5' → 3')
5'-PARE RNA adapter	rGrUrUrCrArGrArGrUrUrCrUrArCrArGrUrCrCrGrArC
PARE Sequencing	CCACCGACAGGTTCAGAGTTCTACAGTCCGAC
PARE Target RT-primer	CGAGCACAGAATTAATACGACTTTTTTTTTTTTTTTTTT
PARE 5' cDNA PCR primer	GTTCAGAGTTCTACAGTCCGAC
PARE 3' cDNA PCR primer	CGAGCACAGAATTAATACGACT
PARE dsDNA adapter upper	TGGAATTCTCGGGTGCCAAGG
PARE dsDNA adapter lower	CCT TGGCACCCGAGAATTCCANN
PARE final PCR primer	AATGATACGGCGACCACCGACAGGTTCAGAGTTCTACAGTCCGA
PARE sequencing primer	CCACCGACAGGTTCAGAGTTCTACAGTCCGAC
Pst Actin F	CCGCCTTGGTTCTTGACAATGGTT
Pst Actin R	AGGACGACCACAGATCGAAGGAAA
Tae GAPDH F	CAACGCTAGCTGCACCACTA
Tae GAPDH R	TTCCACCTCTCCAGTCCTTG
