## Supplementary File 3 for "Small RNAs target native and cross-kingdom transcripts on both sides of the wheat stripe rust interaction"

### Sheet: Sheet1
Supplementary File S3: Most abundant 35 nt wheat reads and their annotations
sRNA name	sRNA sequence	Uninfected Mean	Infected Mean	IWGSC Wheat Genome annotation	Chloroplast tRNA annotation from Mohanta et al. (2019)	Common position(s) on gene 5'-->3'	Local RNA structure near sRNA 3' End
ta-tRF1-5A	GTCAGGATAGCTCAGTTGGTAGAGCAGAGGACTGA	991508	4023506	tRNA Phe-GAA	tRNA Phe	1-35	anticodon loop
ta-tRF2-5A	GCCTTGATGGTGAAATGGTAGACACGCGAGACTCA	2.94894e+06	3.50964e+06	various intergenic	tRNA Leu	1-35	anticodon loop
ta-tRF3	GCCGCCATGGTGAAATTGGTAGACACGCTGCTCTT	168357	265216	various intergenic	tRNA Leu	21-56	TΨC loop
ta-sR35-04	CGATGATTCATGATAACTCGACGGATCGCACGGCC	45490.5	109038	rRNA small subunit	NA	245-280	stem of stem loop
ta-tRF5-5A	GGGTCGATGCCCGAGTGGTTAATGGGGACGGACTG	47794	108250	various intergenic	tRNA Tyr	1-35	anticodon loop
ta-tRF6-5A	GCCTACTTAACTCAGTGGTTAGAGTATTGCTTTCA	39284	92972.2	various intergenic	tRNA Met	1-35	anticodon loop
ta-tRF7-5A	GCCCACTTAGCTCAGAGGTTAGAGCATCGCATTTG	46712.2	100100	various intergenic	tRNA Thr	1-35	anticodon loop
ta-sR35-08	CCGATGATTCATGATAACTCGACGGATCGCACGGC	8021	28147.5	rRNA small subunit	NA	244-279	stem of stem loop
ta-tRF9-5A	GTCAGGATAGCTCAGTTGGTAGAGCAGAGGATTGA	5697.75	19487	tRNA Phe-GAA	tRNA Phe	1-35	anticodon loop
ta-tRF10-5A	GCCCTTTTAACTCAGTGGTAGAGTAATGCCATGGT	14638	28324	various intergenic	tRNA Thr	1-35	anticodon loop
ta-tRF11-5A	GCGTCTGTAGTCCAACGGTTAGGATAATTGCCTTC	16051.8	27341.5	tRNA Gly-UCC	NA	1-35	anticodon loop
ta-tRF12-5A	GCGAGCGTAGTTCAATGGTAAAATATCTCCTTGCC	12786.5	23242	various intergenic	tRNA Gly	1-35	anticodon loop
ta-sR35-13	GGCGAGCACCGACCTACTCGACCCTTCGGCCGGCA	16863.8	26219.5	rRNA small subunit	NA	671-706	loop of stem loop
ta-sR35-14	CGGCGAGCACCGACCTACTCGACCCTTCGGCCGGC	9621.75	15420.5	rRNA small subunit	NA	670-705	loop of stem loop
ta-tRF15-5A	GTCAGGATAGCTCAGTTGGTAGAGCAGAGTACTGA	993.75	4076	various intergenic	tRNA Phe	1-35	anticodon loop
ta-tRF16-5A	GTCGGGATAGCTCAGTTGGTAGAGCAGAGGACTGA	929.75	3727.25	various intergenic	tRNA Phe	1-35	anticodon loop
ta-sR35-17	GCGAACCGGGAGCAGCCCAGCTTGAGAATCGGGCG	1005.25	3799.25	rRNA large subunit	NA	70-105	complex asymmetric
ta-tRF18	TGGGGCGTGGCCAAGTGGTAAGGCAGCGGGTTTTG	1467.25	4176.5	various intergenic	tRNA Gln	46-81	TΨC loop
ta-sR35-19	CTTCTGCGGCGATCGGATTGCACTTTTACCCAATT	934.25	3455.5	various intergenic, PSII protein D1	NA	unknown	unknown
ta-tRF20-5A	TCCTCAGTAGCTCAGTGGTAGAGCGGTCGGCTGTT	3051.75	5445.5	tRNA Asn-GUU	tRNA Asn	1-35	anticodon loop
ta-sR35-21	ATGGTTATAGGTTTAAGGACACAAGGTGACCCTGC	765.5	2846.75	rRNA large subunit	NA	189-224	loop of stem loop
ta-tRF22-5A	TCCATTGTCGTCCAGCGGTTAGGATACCTGGCTTT	2078	4141	tRNA Glu-UUC	NA	1-35	anticodon loop
ta-sR35-23	AGACATGTCTGTGAAGATGCGGACTACCTGCACCT	1804.25	3832.5	various intergenic	NA	unknown	unknown
ta-tRF24-5A	GCCAGGATAGCTCAGTTGGTAGAGCAGAGGACTGA	566.5	2445.25	various intergenic	tRNA Phe	1-35	anticodon loop
ta-sR35-25	TCACCAGCTAAGGCCCCTAAATGACCGCTCAGTGA	590.75	2431	rRNA large subunit	NA	426-461	loop of stem loop
ta-sR35-26	ACATGTCTGTGAAGATGCGGACTACCTGCACCTGG	2164.25	3770.25	various intergenic	NA	unknown	unknown
ta-sR35-27	CGGCAACGGATATCTCGGCTCTCGCATCGATGAAG	1810.25	3388.75	5.8S rRNA	NA	7-42	loop of stem loop
ta-sR35-28	CGGCAATGAGGAACGAAACCTGTGCCGGAGGCGGA	1360.5	2838.75	various intergenic	NA	unknown	unknown
ta-sR35-29	AGCGCTGCAGCGCTGAAGTATGAGCCCCGTGGACT	2338.25	3801.25	rRNA large subunit	NA	279-314	stem of stem loop
ta-tRF30-5A	GTCAGGATAGCTCAGTTGGTAGAGCAGAGAACTGA	481	1870.75	various intergenic	tRNA Phe	1-35	anticodon loop
ta-sR35-31	AGCTCGTAGTTGGACCTTGGGCCGGGTCGGCCGGT	2300.75	3557.5	rRNA small subunit	NA	627-662	stem of stem loop
ta-tRF32	GCCGCCATGGTGAAATTGGTAGACACACTGCTCTT	1678.5	2803.25	various intergenic	tRNA-Leu	21-56	TΨC loop
ta-sR35-33	CGGTGAAGTGTTCGGATCGCGGCGACGGGGGCGGT	1699.25	2784.25	rRNA small subunit	NA	1675-1710	loop of stem loop
