## Supplementary File 4 for "Small RNAs target native and cross-kingdom transcripts on both sides of the wheat stripe rust interaction"

### Sheet: Sheet1
Supplementary File S4: Pst-MIRNA loci
MIRNA locus name	PST-78 Coordinates	Strand	Precursor length	total reads in MIRNA locus	mature miRNA (nt)	miR-5p sequence	miR-5p reads	miR-3p sequence	miR-3p reads	Meets ShortStack miRNA criteria	Copies in Pst genome
Pst-MIR2	supercont1.14:183432-183658	-	227	3360	22	UCCGACAAGUCCUCGGACUGGC	1451	CGGUCCGAGAACUUGUCGGACC	12	yes	5
Pst-MIR3	supercont1.40:456948-457100	+	153	23456	21	AACACCAUUGACAGUCGAAGU	17274	UUUGACUGUUAAUCGUGAUGA	8	yes	1
Pst-MIR4	supercont1.45:393323-393467	-	145	7684	21	UGUGAUGUCGUAUCGGUGAAG	5135	UCACCGAUAUAACUUCACGGG	20	yes	1
Pst-MIR5	supercont1.91:134173-134404	+	232	2499	20	UUGCAAGUUUGUGCGGGAGA	1075	UCCCGUGCAAACUUGCAAGC	74	yes	1
Pst-MIR6	supercont1.95:84953-85078	+	126	123	21	UUCCAUUGCACGUAGGGAGGG	67	CGCCCUGCGUGCCAUGGAAGA	13	yes	1
Pst-MIR7	supercont1.96:53941-54082	+	142	1931	21	UGUGUCUGGAUGUAGUUGAUA	1297	UCAAUUAGAUCCAGACACAGC	208	yes	1
Pst-MIR8	supercont1.207:114830-114951	-	122	59	21	GGCACAAGUGCUGACAGUUGG	43	AACUGCUAGCACUUGCGCCUG	1	yes	4
Pst-mil118*	supercont1.61:386890-387212	+	323	14288	23	UUCGGGUUGAUUACUUUAGGAUC	3534	UACUAGAGCAAUCAAUCUGAAGA	3324	yes	1
Pst-mil163*	supercont1.128:190886-191013	-	128	10944	22	UCGAGACUGUAAAUCUGUGAGA	9719	UCUUAGACUUGCAGUCGCGUGA	758	yes	3
Pst-milR1**	supercont1.233:93095-93325	-	231	28	20	UAAGGAGUGGUAAAGGAAGG	4	NA	NA	no	1
*previously reported in Mueth et al. (2015)
**previously reported in Wang et al. 2017
