## Supplementary File 6 for "Small RNAs target native and cross-kingdom transcripts on both sides of the wheat stripe rust interaction"

### Sheet: Sheet1
Supplementary File S6: Phased Pst-sRNA loci in inverted repeats
InvertedRepeat	Genes within 1 kb	Locus	SS Name	Length	Reads	RPM	UniqueReads	FracTop	DicerCall	MIRNA	PhaseScore	Short	20	21	22	23	24	25	26	27	28	29	30	31	32	33	34	35	36	37	38	39	40	Longer
yes	none	supercont1.14:1014715-1016747	Cluster_4450	2033	164606	4316.22	96031	0.216	21	N5	104.2	15826	44793	68628	18213	13736	2530	86	82	29	25	80	46	107	70	164	22	28	47	27	6	27	34	0
yes	PSTG_14581	supercont1.177:138799-139590	Cluster_20075	792	190976	5007.68	107713	0.351	21	N5	222.9	6426	34236	105929	39074	4143	722	70	21	2	8	15	19	40	40	35	67	60	29	0	17	3	20	0
yes	PSTG_14723	supercont1.184:49151-51317	Cluster_20163	2167	712283	18677.1	332062	0.732	21	N5	209.9	37612	258806	270404	68198	22574	3712	6656	35485	377	2101	158	504	661	448	596	367	543	535	792	703	847	204	0
yes	PSTG_15384	supercont1.215:11420-12106	Cluster_21252	687	29227	766.376	7603	0.203	21	N5	90.3	1337	8335	16605	2270	492	101	11	1	12	0	0	13	0	0	28	7	11	4	0	0	0	0	0
yes	PSTG_15737	supercont1.233:51229-52209	Cluster_21688	981	206609	5417.6	38001	0.615	21	N5	117.9	10236	34966	139096	11834	4407	1448	1633	857	322	182	191	176	115	117	140	259	332	88	43	91	45	31	0
yes	PSTG_15745, PSTG_15746	supercont1.233:78507-80606	Cluster_21699	2100	208131	5457.51	105783	0.259	21	N5	108.6	7534	53539	77491	41586	5733	16470	1947	609	94	92	60	191	461	727	265	201	286	276	205	106	102	156	0
yes	PSTG_04741, PSTG_04742	supercont1.25:71068-76106	Cluster_6708	5039	52713	1382.21	37066	0.503	21	N5	73.5	2890	13445	22277	10885	2485	311	59	19	23	9	20	11	47	63	50	23	15	33	15	14	11	8	0
yes	PSTG_16172	supercont1.259:42830-43759	Cluster_22214	930	183625	4814.93	76165	0.791	21	N5	149.5	7712	48223	74026	33686	6487	4110	1162	320	415	1927	617	213	462	208	366	499	1113	388	414	363	676	238	0
yes	PSTG_00723, PSTG_00724	supercont1.3:966109-968511	Cluster_961	2403	582841	15283	212210	0.591	21	N5	552	16931	107508	354909	59124	28712	9288	2250	429	247	569	472	298	324	320	254	211	304	182	146	204	89	70	0
yes	none	supercont1.40:88754-89261	Cluster_9308	508	30980	812.342	2887	0.23	21	N5	71.4	272	3533	25230	1370	239	30	7	23	19	7	13	5	25	63	7	6	0	0	70	43	12	6	0
yes	PSTG_07097	supercont1.43:146404-146838	Cluster_9854	435	252235	6613.98	37057	0.475	21	N5	274.6	8724	76492	103398	51106	10855	489	62	71	10	6	23	13	48	294	240	110	222	22	13	26	6	5	0
yes	none	supercont1.47:573771-574719	Cluster_10150	949	899596	23588.8	308979	0.378	21	N5	382.4	15538	63541	645431	142245	15516	2991	3546	2418	316	371	663	1916	785	864	640	251	319	697	444	636	150	318	0
yes	PSTG_01147	supercont1.5:619886-620629	Cluster_1562	744	30564	801.434	10640	0.329	21	N5	70.7	1124	6881	16941	4016	233	155	73	88	160	133	88	49	27	32	117	51	109	74	88	25	16	84	0
yes	PSTG_08424, PSTG_08425	supercont1.57:378938-380481	Cluster_11510	1544	591489	15509.7	119491	0.323	21	N5	278.8	21498	116179	207557	193818	46361	2713	566	342	318	252	346	257	347	166	149	103	158	92	118	18	83	48	0
yes	none	supercont1.94:12925-13642	Cluster_15522	718	22937	601.443	5462	0.636	21	N5	60.3	2249	6379	8276	5416	453	81	12	5	1	0	5	0	14	10	5	18	8	0	0	5	0	0	0
