## Supplementary File 8 for "Small RNAs target native and cross-kingdom transcripts on both sides of the wheat stripe rust interaction"

### Sheet: WvW
Supplementary File S9: Expression of target genes using data from Dobon et al. (2016). Four tabs -->
Expression of wheat genes targeted by wheat miRNA
Gene ID	target wheat transcript	Vuka TaeMapped 7dpi Rep1 RPKM	Vuka TaeMapped 7dpi Rep2 RPKM	Vuka TaeMapped 7dpi Rep3 RPKM	Vuka TaeMapped 7dpi mean RPKM
TraesCS2A02G121200	TraesCS2A02G121200.2	145.09	166.4	122.16	144.55
TraesCS2A02G380300	TraesCS2A02G380300.1	2.53	2.42	1.54	2.16333
TraesCS2B02G344600	TraesCS2B02G344600.2	30.21	29.91	21.47	27.1967
TraesCS2B02G397300	TraesCS2B02G397300.1	1.23	1.19	0.85	1.09
TraesCS2D02G376600	TraesCS2D02G376600.1	2.85	2.91	1.58	2.44667
TraesCS3B02G193000	TraesCS3B02G193000.1	34.24	23.75	20.62	26.2033
TraesCS5A02G038300	TraesCS5A02G038300.3	0.2	0.06	0.09	0.116667
TraesCS5A02G049100	TraesCS5A02G049100.2	16.45	15.88	9.93	14.0867
TraesCS5A02G400100	TraesCS5A02G400100.1	12.07	12.92	10.18	11.7233
TraesCS5A02G535000	TraesCS5A02G535000.1	0.67	0.24	0.19	0.366667
TraesCS5B02G039800	TraesCS5B02G039800.1	0.29	0.2	0.12	0.203333
TraesCS6A02G222300	TraesCS6A02G222300.1	0.7	0.68	0.71	0.696667
TraesCS6B02G258800	TraesCS6B02G258800.1	1.47	1.1	0.73	1.1
TraesCS6D02G162700	TraesCS6D02G162700.1	12.98	10.25	5.65	9.62667
TraesCS6D02G212700	TraesCS6D02G212700.1	0.27	0.22	0.19	0.226667
TraesCS7A02G446900	TraesCS7A02G446900.1	2.23	2.33	1.74	2.1
TraesCS7A02G464800	TraesCS7A02G464800.1	0.19	0.57	0.2	0.32
TraesCS7B02G346700	TraesCS7B02G346700.1	6.03	4.29	2.72	4.34667
TraesCS7B02G363100	TraesCS7B02G363100.2	5.62	5.92	4.66	5.4
TraesCS7D02G449900	TraesCS7D02G449900.1	8.59	8.3	5.2	7.36333
TraesCS7D02G449900	TraesCS7D02G449900.2	8.59	8.3	5.2	7.36333
TraesCS7D02G449900	TraesCS7D02G449900.3	8.59	8.3	5.2	7.36333

### Sheet: PvP
Expression of Pst genes targeted by Pst-sRNA
Gene ID	Target Pst Transcript	Vuka 7dpi Rep1 RPKM	Vuka 7dpi Rep2 RPKM	Vuka 7dpi Rep3 RPKM	Vuka 7 dpi mean RPKM
PSTG_02259	KNF04782	33.53	35.61	26.89	32.01
PSTG_02333	KNF04417	12.01	14.22	16.6	14.2767
PSTG_02630	KNF04288	10.29	7.8	4.52	7.53667
PSTG_04213	KNF02616	483.18	461.46	611.46	518.7
PSTG_05734	KNF01105	2262.02	2307.19	2383.16	2317.46
PSTG_06526	KNF00355	15.53	15.76	18.52	16.6033
PSTG_06665	KNF00041	19.61	21.11	24.66	21.7933
PSTG_08367	KNE98290	53.63	53.77	55.03	54.1433
PSTG_08405	KNE98329	57.85	79.35	52.55	63.25
PSTG_08942	KNE97721	18.97	18.21	26.28	21.1533
PSTG_09373	KNE97401	1.36	0	0	0.453333
PSTG_09373	KNE97402	1.36	0	0	0.453333
PSTG_09892	KNE96755	32.55	35.32	42.76	36.8767
PSTG_11303	KNE95449	19.02	16.34	21.49	18.95
PSTG_11958	KNE94683	208.61	224.01	260.64	231.087
PSTG_12383	KNE94251	0.63	1.52	1.51	1.22
PSTG_12967	KNE93686	194.06	155.73	182.55	177.447
PSTG_15432	KNE91176	32.64	23.63	14.82	23.6967
PSTG_15767	KNE90801	56.63	53.36	63.01	57.6667
PSTG_17586	KNE88965	0	0	0	0
PSTG_20050	KNE86588	4069.28	3692.66	3221.42	3661.12

### Sheet: PvW
Expression of wheat genes targeted by Pst-sRNA
Gene ID	target wheat transcript	Vuka 7dpi TaeMapped Rep1 RPKM	Vuka 7dpi TaeMapped Rep2 RPKM	Vuka 7dpi TaeMapped Rep3 RPKM	Vuka 7dpi TaeMapped Mean RPKM
TraesCS1A02G237100	TraesCS1A02G237100.2	2.82	1.21	1.36	1.79667
TraesCS2A02G080700	TraesCS2A02G080700.1	5.64	5	4.51	5.05
TraesCS2A02G497900	TraesCS2A02G497900.1	0	0	0	0
TraesCS2A02G511300	TraesCS2A02G511300.1	1.84	2.13	1.74	1.90333
TraesCS2D02G344200	TraesCS2D02G344200.1	3.22	2.98	2.64	2.94667
TraesCS2D02G510300	TraesCS2D02G510300.1	0	0	0	0
TraesCS3A02G302100	TraesCS3A02G302100.1	24.62	29.87	19.05	24.5133
TraesCS3D02G447300	TraesCS3D02G447300.1	1.58	1.27	1.34	1.39667
TraesCS4A02G067300	TraesCS4A02G067300.1	0	0	0	0
TraesCS4B02G302400	TraesCS4B02G302400.1	3.46	2.92	3.74	3.37333
TraesCS4D02G316900	TraesCS4D02G316900.1	0	0	0	0
TraesCS5A02G399300	TraesCS5A02G399300.1	0	0	0	0
TraesCS5B02G282300	TraesCS5B02G282300.1	1.19	0	1.02	0.736667
TraesCS5D02G225619	TraesCS5D02G225619.1	3.51	3.06	3.13	3.23333
TraesCS6B02G236200	TraesCS6B02G236200.1	5.84	4.57	6.09	5.5
TraesCS7A02G173100	TraesCS7A02G173100.1	2.23	2.09	1.03	1.78333
TraesCS7A02G373600	TraesCS7A02G373600.1	15.18	14.88	17.23	15.7633
TraesCS7B02G299200	TraesCS7B02G299200.1	11.58	11.88	8.6	10.6867
TraesCS7D02G138300	TraesCS7D02G138300.1	0.39	0	0	0.13

### Sheet: WvP
Expression of Pst genes targeted by Tae-sRNA
Gene ID	Target Pst transcript	Vuka PstMapped 7dpi Rep1 RPKM	Vuka PstMapped 7dpi Rep2 RPKM	Vuka PstMapped 7dpi Rep3 RPKM	Vuka PstMapped 7dpi mean RPKM
PSTG_19197	KNE87418	0	0	0	0
PSTG_16802	KNE89731	22.7	22.77	19.39	21.62
PSTG_14698	KNE91901	11.82	13.58	13.37	12.9233
PSTG_13397	KNE93223	5422.11	6099.32	4941.01	5487.48
PSTG_11348	KNE95364	169.15	177.89	175.3	174.113
PSTG_09978	KNE96707	2133.33	2290.98	2485.67	2303.33
PSTG_04871	KNF02052	32.47	38.39	22.69	31.1833
PSTG_04871	KNF02053	32.47	38.39	22.69	31.1833
PSTG_00220	KNF06906	19.2	16.71	24.1	20.0033
