## Supplementary File 9 for "Small RNAs target native and cross-kingdom transcripts on both sides of the wheat stripe rust interaction"

### Sheet: PvP
Supplementary File S8: Pst-sRNA targeting Pst transcripts. Two tabs -->
Pst-sRNA	Pst-sRNA sequence	sRNA length (nt)	Genomic Location	Feature Overlap	Region characteristics
Pst-sR1011	CAAUACCCUUGGAUCAGGCC	20	supercont1.10:150942-150961 REV, supercont1.149:83829-83848 REV	PSTG_02101, PSTG_13696
Pst-sR1184	GGCUACCGAUCCAAUUGGGC	20	supercont1.10:564763-564782 REV
Pst-sR1187	UUAUGCGAGAGUUGGAAAGA	20	supercont1.15:1131918-1131937 FWD, supercont1.147:678-697 REV
Pst-sR1248	UUGUUGAGUCGCGGUCUUCG	20	supercont1.95:50509-50528 REV	PSTG_11178
Pst-sR1402	UAGCCAGGCGAUUCUCUUCG	20	supercont1.57:379458-379477 REV	PSTG_08424, PSTG_08425	inverted repeat
Pst-sR1438	UCAACUAAGACCAAAAGGACC	21	supercont1.648:3817-3837 FWD	PSTG_17586	inverted repeat
Pst-sR171	UUCACCUUCUGUUCCAUACU	20	supercont1.101:277127-277146 REV, supercont1.101:277615-277634 FWD	PSTG_11537	inverted repeat
Pst-sR1973	UAAGUCGAUGAGGAACGAUUU	21	supercont1.41:631403-631423 FWD	PSTG_06960	inverted repeat
Pst-sR2064	UUCCGAGACCAAGUUAGAUUG	21	supercont1.34:560089-560109 REV
Pst-sR2119	UUGACAGCCUUCCCUUUCCCC	21	supercont1.90:296442-296462 REV		inverted repeat
Pst-sR2636	UUUGAGAUUGAAAAGGCUGCC	21	supercont1.47:353236-353256 FWD, supercont1.74:21985-22005 FWD	PSTG_09778, PSTG_07517
Pst-sR3134	AGGCAGUUGAUCAUCGCGGCC	21	supercont1.166:79941-79961 REV
Pst-sR3207	AAGUGCAAAGUGUGAGAUCGU	21	supercont1.375:8130-8150 FWD, supercont1.375:8817-8837 REV	PSTG_17153, PSTG_17154	inverted repeat
Pst-sR3290	CACUAUUUUUCCUUCCUUUUU	21	supercont1.106:220783-220803 FWD
Pst-sR3351	UCACGUAAGCGUCUUGGCCUG	21	supercont1.32:32740-32760 REV, supercont1.45:246729-246749 FWD, supercont1.51:254379-254399 FWD, supercont1.60:213240-213260 REV, supercont1.532:6334-6354 FWD, supercont1.119:284919-284939 REV	PSTG_07878	inverted repeat
Pst-sR3694	UCGUUUUGGUGGUUUCCUGUCU	22	supercont1.648:3768-3789 REV, supercont1.6130:523-544 REV	PSTG_17586, PSTG 19372
Pst-sR4376	UUUGGCAGGGUUGUCUAAAGCC	22	supercont1.44:250275-250296 FWD, supercont1.149:165494-165515 REV, supercont1.154:69805-69826 FWD
Pst-sR716	CAUGAGCGUUGAUUGGGCUA	20	supercont1.119:288392-288411 FWD, supercont1.119:289087-289106 REV	PSTG_12408	inverted repeat
Pst-sR83	UUGUCCUCAUUGCCACAGCC	20	supercont1.8770:15-34 REV	PSTG_19993
Pst-sR982	UCCACGAUGCGUUGGGCUCU	20	supercont1.172:123046-123065 FWD	PSTG_14447

### Sheet: PvW
Pst-sRNA targeting Tae transcripts
Pst-sRNA	Pst-sRNA sequence	sRNA length (nt)	Genomic Location	Feature Overlap	Region characteristics
Pst-sR1031	TTTTGTCTGCGAGCTGTTTT	20	supercont1.34:4074-4093 FWD, supercont1.34:3247-3266 REV	PSTG_06012	long inverted repeat
Pst-sR1075	TTAAGAGGGTTGTTCAGTTC	20	supercont1.36:702048-702067 FWD	Gypsy-12 element	long inverted repeat
Pst-sR1739	TCTACGCATGAAGCATTGGTC	21	supercont1.233:52139-52159 FWD	none	long inverted repeat
Pst-sR174	CACTTTGTGTTTGTTGGACC	20	supercont1.94:13213-13232 REV, supercont1.94:13504-13523 FWD; supercont1.377:662-681 FWD	none	long inverted repeat
Pst-sR2590	TATGTGTTGGTCTTGTTGGCG	21	supercont1.10:565152-565172 REV	PSTG_02163
Pst-sR2670	ATTTAAAATTGTGGGATGGTT	21	supercont1.233:78865-78885 FWD, supercont1.233:79340-79360 REV	PSTG_15745, PSTG_15746	long inverted repeat
Pst-sR2770	TTGAGATCGGCACCGTACTGG	21	supercont1.118:194022-194042 FWD	PSTG_12349
Pst-sR2973	TTTTGTACTTAAGCCTTTCTT	21	supercont1.38:115217-115237 FWD, supercont1.38:115695-115715 REV	PSTG_06537	long inverted repeat
Pst-sR3193	AATCTTGTGAAACTTGGTCGT	21	supercont1.44:378543-378563 FWD	PSTG_07245 (ribosomal SSU)
Pst-sR3845	CTCCCTTGTGCTGTCAGGCAAA	22	supercont1.257:33000-33021 FWD, supercont1.257:33322-33343 REV; supercont1.257:33508-33529 FWD, supercont1.257:33830-33851 REV; supercont1.271:73115-73136 FWD	ENSRNAG00053750014 (U2 spliceosomal RNA); ENSRNAG00053750068 (U2 spliceosomal RNA)	long inverted repeat
Pst-sR393	TATCAGGTAGGGTGAAGAGC	20	supercont1.233:78907-78926 FWD, supercont1.233:79299-79318 REV	PSTG_15745, PSTG_15746	long inverted repeat
Pst-sR3974	TTTATCAAATTTCTCCCCTTCT	22	supercont1.54:168208-168229 FWD, supercont1.54:169307-169328 REV	PSTG_08125	long inverted repeat
Pst-sR4238	CCCTTGTTCCTTCCAATGATCC	22	supercont1.171:106713-106734 REV	none	long inverted repeat
Pst-sR633	TTCGAAGTCGTTGTGGCGCT	20	supercont1.95:50480-50499 REV	none
Pst-sR660	TATCAAATTTCTCCCCTTCT	20	supercont1.54:169307-169326 REV, supercont1.54:168210-168229 FWD	PSTG_08125	long inverted repeat
Pst-sR665	AACTGTGGTCGTTTTGGTCA	20	supercont1.47:350706-350725 REV	none
Pst-sR972	TGTCTTCTGTGTTGCCCAGT	20	supercont1.375:8196-8215 FWD, supercont1.375:8752-8771 REV	PSTG_17153, PSTG_17154	long inverted repeat
