## Supplementary File 10 for "Small RNAs target native and cross-kingdom transcripts on both sides of the wheat stripe rust interaction"

@ID:TraesCS3D02G475200.1
@LN:1455
1	4	0
3	2	2
65	1	4
68	1	4
259	1	4
271	1	4
281	1	4
297	1	4
298	1	4
325	1	4
377	1	4
407	1	4
414	1	4
428	1	4
458	1	4
469	1	4
480	1	4
486	1	4
503	2	2
508	1	4
550	1	4
556	1	4
561	1	4
565	1	4
568	1	4
571	2	2
597	1	4
611	3	2
615	1	4
627	1	4
657	1	4
673	1	4
677	1	4
681	1	4
696	1	4
704	1	4
731	1	4
751	1	4
762	1	4
763	1	4
768	1	4
786	1	4
789	1	4
798	1	4
812	1	4
824	1	4
832	1	4
837	1	4
843	1	4
846	1	4
847	1	4
848	1	4
853	1	4
855	1	4
864	2	2
865	1	4
871	1	4
879	1	4
880	1	4
882	1	4
883	1	4
884	1	4
893	1	4
895	1	4
900	1	4
906	1	4
909	1	4
914	2	2
927	1	4
928	2	2
930	1	4
932	1	4
945	1	4
955	1	4
964	1	4
968	1	4
969	1	4
972	1	4
988	1	4
997	1	4
1017	1	4
1020	1	4
1023	1	4
1027	2	2
1038	1	4
1040	1	4
1051	1	4
1069	1	4
1077	1	4
1082	1	4
1088	1	4
1095	1	4
1101	1	4
1104	2	2
1109	1	4
1113	1	4
1124	1	4
1127	1	4
1128	1	4
1153	2	2
1154	1	4
1155	1	4
1156	1	4
1178	1	4
1181	1	4
1183	1	4
1186	1	4
1195	1	4
1208	1	4
1209	1	4
1210	1	4
1241	1	4
1258	1	4
1265	1	4
1286	2	2
1291	1	4
1297	1	4
1298	1	4
1301	1	4
1302	1	4
1308	1	4
1351	1	4
1353	3	2
1411	1	4
1413	1	4
